# Hyperkalemia, not apoptosis, accurately predicts chilling injury in individual locusts

**DOI:** 10.1101/2020.07.03.186759

**Authors:** Jessica Carrington, Mads Kuhlmann Andersen, Kaylen Brzezinski, Heath MacMillan

**Author notes:** These authors contributed equally to this study (Jessica Carrington, Mads Kuhlmann Andersen).

## Abstract

During prolonged or severe chilling, the majority of insects accrue chilling injuries that are typically quantified by scoring neuromuscular function after rewarming. In the cold, these chill susceptible insects, like the migratory locust (*Locusta migratoria*) suffer a loss of ion and water balance that is hypothesized to initiate cell death. Whether apoptotic or necrotic cell death pathways are responsible for this chilling injury is unclear. Here, we use a caspase-3 specific assay to indirectly quantify apoptosis in three locust tissues (muscle, nerves, and midgut) following prolonged chilling and recovery from an injury-inducing cold exposure. Furthermore, we obtain matching measurements of injury, hemolymph [K^+^], and muscle caspase-3 activity in individual locusts to gain further insight into mechanistic nature of chilling injury. We hypothesized that apoptotic cell death in both muscle and nerve tissue drives motor defects following cold exposure in insects, and that there would be a strong association between cold-induced injury, hyperkalemia, and muscle caspase-3 activity. We found a significant increase in muscle caspase-3 activity, but no such increase was observed in either nervous or gut tissue from the same animals, suggesting that chill injury primarily relates to apoptotic muscle cell death. However, the levels of chilling injury measured at the whole animal level prior to tissue sampling were strongly correlated with the degree of hemolymph hyperkalemia, but not apoptosis. These results support the notion that cold-induced ion balance disruption triggers cell death but also that apoptosis is not the main cell death pathway driving injury in the cold.

**Significance Statement:** Temperature has profound effects on animal fitness and sets limits to animal distribution. To understand and model insect responses to climate, we need to know how temperature sets limits to their survival. There is strong evidence that a collapse of ion and water balance occurs in insects in the cold, and it is generally held that the resulting cold injury is caused by activation of programmed cell death (apoptosis). Here, we directly test this idea and show for the first time that although the loss of ion balance is a strong predictor of individual survival outcomes, apoptosis is not the primary cause of cold-induced injury.
