## Supplementary material for "Hyperkalemia, not apoptosis, accurately predicts chilling injury in individual locusts": Data Archive

### Sheet: CCRT and Survival
ID	Sex (F/M)	Exposure time (h)	CCRT (min)	Survival score (0-5)	Comment(s)
1	F	2	9.13333	5
2	M	2	10.3333	5
3	F	2	9.7	5
4	M	2	8.01667	4
5	F	2	8.08333	5
6	M	2	8.33333	5
7	F	2	9.38333	5
8	M	2	9.45	5
9	F	2	9.5	5
10	M	2	8.68333	5
11	F	6	10.25	3
12	M	6	9.33333	5
13	F	6	11	5
14	M	6	10.5167	5
15	F	6	9.5	4
16	M	6	10	5
17	F	6	13.0167	4
18	M	6	14.55	4
19	F	6	16.05	5
20	F	24	39.7667	5
21	M	24	45.8333	4
22	F	24	48.75	1
23	M	24		0	Did not stand within 60 min
24	F	24	58.2167	4
25	M	24		1	Did not stand within 60 min
26	F	24	52.8833	2
27	M	24	27.35	4
28	F	48		0	Did not stand within 60 min
29	M	48		1	Did not stand within 60 min
30	F	48		1	Did not stand within 60 min
31	M	48		2	Did not stand within 60 min
32	F	48		0	Did not stand within 60 min
33	M	48		2	Did not stand within 60 min
34	F	48		1	Did not stand within 60 min
35	M	48		2	Did not stand within 60 min
36	F	48		1	Did not stand within 60 min
37	M	48		0	Did not stand within 60 min

### Sheet: cold caspase activity by tissue
ID	Sex (F/M)	Tissue	Treatment	Caspase-3-like activity (pmol AMC cleaved min-1 mg-1)
1	F	Metathoracic ganglion	Control	0.3653
2	M	Metathoracic ganglion	Control	0.677
3	F	Metathoracic ganglion	Control	0.932
4	M	Metathoracic ganglion	Control	0.503
5	F	Metathoracic ganglion	Control	0.235
6	M	Metathoracic ganglion	Control	1.196
7	F	Metathoracic ganglion	Control	0.199
8	M	Metathoracic ganglion	Control	0.069
9	M	Metathoracic ganglion	24 h at -2°C	0.339
10	F	Metathoracic ganglion	24 h at -2°C	0.384
11	M	Metathoracic ganglion	24 h at -2°C	0.575
12	F	Metathoracic ganglion	24 h at -2°C	0.769
13	F	Metathoracic ganglion	24 h at -2°C	0.595
14	M	Metathoracic ganglion	24 h at -2°C	0.376
15	F	Metathoracic ganglion	24 h at -2°C	1.03
16	M	Metathoracic ganglion	24 h at -2°C	0.653
17	F	Metathoracic ganglion	24 h at -2°C	2.132
18	M	Metathoracic ganglion	24 h at -2°C + 2 h recovery	0.774
19	F	Metathoracic ganglion	24 h at -2°C + 2 h recovery	-0.387
20	M	Metathoracic ganglion	24 h at -2°C + 2 h recovery	-0.313
21	F	Metathoracic ganglion	24 h at -2°C + 2 h recovery	0.462
22	M	Metathoracic ganglion	24 h at -2°C + 2 h recovery	0.899
23	F	Metathoracic ganglion	24 h at -2°C + 2 h recovery	1.483
24	M	Metathoracic ganglion	24 h at -2°C + 2 h recovery	-0.284
25	M	Metathoracic ganglion	24 h at -2°C + 2 h recovery	-0.297
26	F	Metathoracic ganglion	24 h at -2°C + 2 h recovery	0.327
27	M	Mesothoracic posterior tergocoxal muscle (M90)	Control	0.917
28	F	Mesothoracic posterior tergocoxal muscle (M90)	Control	0.893
29	M	Mesothoracic posterior tergocoxal muscle (M90)	Control	0.567
30	F	Mesothoracic posterior tergocoxal muscle (M90)	Control	1.376
31	M	Mesothoracic posterior tergocoxal muscle (M90)	Control	0.803
32	F	Mesothoracic posterior tergocoxal muscle (M90)	Control	1.764
33	M	Mesothoracic posterior tergocoxal muscle (M90)	Control	0.237
34	F	Mesothoracic posterior tergocoxal muscle (M90)	Control	0.209
35	M	Mesothoracic posterior tergocoxal muscle (M90)	Control	0.805
36	F	Mesothoracic posterior tergocoxal muscle (M90)	24 h at -2°C	3.102
37	M	Mesothoracic posterior tergocoxal muscle (M90)	24 h at -2°C	0.906
38	F	Mesothoracic posterior tergocoxal muscle (M90)	24 h at -2°C	0.997
39	M	Mesothoracic posterior tergocoxal muscle (M90)	24 h at -2°C	2.633
40	F	Mesothoracic posterior tergocoxal muscle (M90)	24 h at -2°C	3.79
41	M	Mesothoracic posterior tergocoxal muscle (M90)	24 h at -2°C	3.803
42	F	Mesothoracic posterior tergocoxal muscle (M90)	24 h at -2°C	3.14
43	M	Mesothoracic posterior tergocoxal muscle (M90)	24 h at -2°C	0.57
44	F	Mesothoracic posterior tergocoxal muscle (M90)	24 h at -2°C	2.252
45	M	Mesothoracic posterior tergocoxal muscle (M90)	24 h at -2°C	2.34
46	F	Mesothoracic posterior tergocoxal muscle (M90)	24 h at -2°C + 2 h recovery	0.604
47	M	Mesothoracic posterior tergocoxal muscle (M90)	24 h at -2°C + 2 h recovery	2.072
48	F	Mesothoracic posterior tergocoxal muscle (M90)	24 h at -2°C + 2 h recovery	5.719
49	M	Mesothoracic posterior tergocoxal muscle (M90)	24 h at -2°C + 2 h recovery	1.755
50	F	Mesothoracic posterior tergocoxal muscle (M90)	24 h at -2°C + 2 h recovery	4.535
51	M	Mesothoracic posterior tergocoxal muscle (M90)	24 h at -2°C + 2 h recovery	2.979
52	F	Mesothoracic posterior tergocoxal muscle (M90)	24 h at -2°C + 2 h recovery	3.783
53	M	Mesothoracic posterior tergocoxal muscle (M90)	24 h at -2°C + 2 h recovery	0.543
54	F	Mesothoracic posterior tergocoxal muscle (M90)	24 h at -2°C + 2 h recovery	3.318
55	M	Mesothoracic posterior tergocoxal muscle (M90)	24 h at -2°C + 2 h recovery	2.356
56	F	Midgut	Control	1.215
57	M	Midgut	Control	1.014
58	F	Midgut	Control	1.466
59	M	Midgut	Control	1.553
60	F	Midgut	Control	0.662
61	M	Midgut	Control	-0.767
62	F	Midgut	Control	1.021
63	M	Midgut	Control	0.497
64	F	Midgut	Control	0.431
65	M	Midgut	Control	1.016
66	F	Midgut	24 h at -2°C	1.191
67	M	Midgut	24 h at -2°C	0.59
68	F	Midgut	24 h at -2°C	0.843
69	M	Midgut	24 h at -2°C	0.32
70	F	Midgut	24 h at -2°C	0.541
71	M	Midgut	24 h at -2°C	0.696
72	F	Midgut	24 h at -2°C	1.069
73	M	Midgut	24 h at -2°C	0.705
74	F	Midgut	24 h at -2°C + 2 h recovery	1.226
75	F	Midgut	24 h at -2°C + 2 h recovery	1.458
76	M	Midgut	24 h at -2°C + 2 h recovery	1.178
77	F	Midgut	24 h at -2°C + 2 h recovery	0.489
78	M	Midgut	24 h at -2°C + 2 h recovery	1.292
79	F	Midgut	24 h at -2°C + 2 h recovery	0.857
80	M	Midgut	24 h at -2°C + 2 h recovery	0.681
81	F	Midgut	24 h at -2°C + 2 h recovery	0.595
82	M	Midgut	24 h at -2°C + 2 h recovery	0.503

### Sheet: heat caspase activity by tissue
ID	Sex (f/m)	Tissue	Treatment	Caspase-3-like activity (pmol AMC cleaved min-1 mg-1)
1	F	Metathoracic ganglion	Control	-0.017
2	M	Metathoracic ganglion	Control	-0.12
3	F	Metathoracic ganglion	Control	0.015
4	F	Metathoracic ganglion	Control	-0.185
5	M	Metathoracic ganglion	Control	0.197
6	F	Metathoracic ganglion	Control	-0.883
7	M	Metathoracic ganglion	Control	-1.007
8	F	Metathoracic ganglion	Control	-0.902
9	M	Metathoracic ganglion	Control	-0.595
10	F	Metathoracic ganglion	10 min at 60°C + 30 min recovery	1.076
11	M	Metathoracic ganglion	10 min at 60°C + 30 min recovery	0.619
12	F	Metathoracic ganglion	10 min at 60°C + 30 min recovery	0.719
13	M	Metathoracic ganglion	10 min at 60°C + 30 min recovery	0.649
14	F	Metathoracic ganglion	10 min at 60°C + 30 min recovery	0.502
15	M	Metathoracic ganglion	10 min at 60°C + 30 min recovery	1.81
16	F	Metathoracic ganglion	10 min at 60°C + 30 min recovery	1.996
17	M	Metathoracic ganglion	10 min at 60°C + 30 min recovery	0.131
18	F	Mesothoracic posterior tergocoxal muscle (M90)	Control	0.634
19	M	Mesothoracic posterior tergocoxal muscle (M90)	Control	0.709
20	F	Mesothoracic posterior tergocoxal muscle (M90)	Control	0.332
21	F	Mesothoracic posterior tergocoxal muscle (M90)	Control	0.433
22	M	Mesothoracic posterior tergocoxal muscle (M90)	Control	0.202
23	F	Mesothoracic posterior tergocoxal muscle (M90)	Control	0.002
24	M	Mesothoracic posterior tergocoxal muscle (M90)	Control	0.068
25	F	Mesothoracic posterior tergocoxal muscle (M90)	Control	0.258
26	M	Mesothoracic posterior tergocoxal muscle (M90)	Control	0.79
27	F	Mesothoracic posterior tergocoxal muscle (M90)	10 min at 60°C + 30 min recovery	6.185
28	M	Mesothoracic posterior tergocoxal muscle (M90)	10 min at 60°C + 30 min recovery	8.043
29	F	Mesothoracic posterior tergocoxal muscle (M90)	10 min at 60°C + 30 min recovery	4.394
30	F	Mesothoracic posterior tergocoxal muscle (M90)	10 min at 60°C + 30 min recovery	4.075
31	M	Mesothoracic posterior tergocoxal muscle (M90)	10 min at 60°C + 30 min recovery	0.49995
32	F	Mesothoracic posterior tergocoxal muscle (M90)	10 min at 60°C + 30 min recovery	0.905
33	M	Mesothoracic posterior tergocoxal muscle (M90)	10 min at 60°C + 30 min recovery	3.909
34	F	Mesothoracic posterior tergocoxal muscle (M90)	10 min at 60°C + 30 min recovery	1.807
35	M	Mesothoracic posterior tergocoxal muscle (M90)	10 min at 60°C + 30 min recovery	2.726
36	F	Midgut	Control	0.655
37	M	Midgut	Control	0.119
38	F	Midgut	Control	0.309
39	M	Midgut	Control	0.078
40	F	Midgut	Control	0.788
41	M	Midgut	Control	0.472
42	F	Midgut	Control	0.758
43	M	Midgut	Control	0.667
44	F	Midgut	10 min at 60°C + 30 min recovery	-0.805
45	M	Midgut	10 min at 60°C + 30 min recovery	-0.621
46	F	Midgut	10 min at 60°C + 30 min recovery	-0.219
47	M	Midgut	10 min at 60°C + 30 min recovery	-0.169
48	F	Midgut	10 min at 60°C + 30 min recovery	0.165
49	M	Midgut	10 min at 60°C + 30 min recovery	0.599
50	F	Midgut	10 min at 60°C + 30 min recovery	0.51
51	M	Midgut	10 min at 60°C + 30 min recovery	0.451

### Sheet: Ind survival and physiology
ID	Exposure time (h)	Sex (f/m)	Hemolymph [K+] (mmol L-1)	Hemolymph [K+] after 2 h recovery (mmol L-1)	DHemolymph [K+] in the 2 h of recovery (mmol L-1)	Survival score (0-5)	Wing score (0-5)	Caspase-3-like activity* (pmol AMC cleaved min-1 mg-1)	Comment(s)
1	0	m	8.65505	9.77504	1.11999	5	5	-1.03601		*Measured after 2 h of recovery
2	0	m	7.41532	7.69221	0.27689	5	5	-1.54334
3	0	f	9.45087	10.273	0.822099	5	5	-0.636106
4	0	f	9.95657	11.3475	1.39098	5	5	-0.130951
5	0	m	11.5006	9.3989	-2.10172	5	5	-0.878283
6	0	f	10.8673	8.90054	-1.96676	5	5	-1.30903
7	24	f	28.0354	24.7021	-3.3333	3	0		Muscle sample lost during liquid N2 transfer
8	24	m	24.5394			4	1	17.1717	Hemolymph sampling not possible after 2 h of recovery
9	24	f	29.8449	16.0425	-13.8024	3	1	2.53379
10	24	f	28.9597			4	1	2.06519	Hemolymph sampling not possible after 2 h of recovery
11	24	m	25.2556	13.4613	-11.7942	4	2	40.9332
12	24	m	27.1373			5	1	22.2742	Hemolymph sampling not possible after 2 h of recovery
13	24	m	21.7129	16.7862	-4.92667	5	3	0.016779
14	24	f	24.8489	20.1222	-4.7267	3	0	3.8819
15	24	m	19.5599	14.8398	-4.72009	4	2	15.7578
16	24	m	19.8266	17.5825	-2.24408	4	1		Muscle sample lost during liquid N2 transfer
17	24	f	24.5019	15.6754	-8.82645	4	3	18.9575
18	24	f	23.6164	21.1463	-2.47017	4	3	1.80533
19	24	m	22.5878	19.3821	-3.20563	4	3	8.31876
20	24	m	29.9477	22.4127	-7.53497	3	1	2.7654
21	24	f	24.6209	13.2296	-11.3913	4	3	3.5306
22	24	f	26.4939	17.6382	-8.85575	4	3		Muscle sample lost during liquid N2 transfer
23	24	f	18.8977	11.5327	-7.36498	4	3	1.4872
24	24	f	24.6345	10.1655	-14.469	4	3	1.49091
25	24	f	29.1531	15.5052	-13.6479	4	3	2.73508
26	24	f	13.4234	11.6235	-1.79993	5	3	1.83339
27	24	m	24.0744	12.2498	-11.8246	5	4	0.923054
28	24	m	19.5702	15.0612	-4.50904	5	3	1.77659
29	24	m	21.9026	14.4142	-7.48842	5	4	2.44839
30	24	m	19.1025	12.5367	-6.56584	5	4	1.62118
31	48	f	40.4	24.8	-15.6	0	0	3.45043
32	48	m	45.6	22.8	-22.8	3	3	1.80968
33	48	m	55.9	43.6	-12.3	0	0	3.26869
34	48	m	25.2			4	3	2.73593	Hemolymph sampling not possible after 2 h of recovery
35	48	f	42.1	33.3	-8.8	1	0	0.384922
36	48	f	34.9	28.9	-6	3	1	0.7229
37	48	f	26.8	18.4	-8.4	3	2	1.17691
38	48	m	34.2	28.7	-5.5	3	1	1.21416
39	48	f	33.5	19.9	-13.6	2	1	4.65951
40	48	m	42	18.3	-23.7	2	0	1.41839
41	48	f	35.5	22	-13.5	2	0	2.30829
42	48	m	34.5	18.8	-15.7	3	2	1.30362
43	48	f	37.8	21.2	-16.6	3	2	0.195025
44	48	f	40.2019			2	1		Muscle sample lost during liquid N2 transfer
45	48	f	34.4463	27.4	-7.04632	2	1	22.9198
46	48	m	33.8641	18.2	-15.6641	2	2	1.78827
47	48	m	37.8835	23.5	-14.3835	2	1	1.81057
48	48	f	43.0852	35	-8.08522	1	0	1.81282
49	48	f	40.0531	35.7	-4.35314	1	0	1.81282
50	48	f	27.1381	15.1	-12.0381	3	1	4.43237
51	48	m	39.5689	21.1	-18.4689	1	1	21.1252
52	48	m	25.01	14.1	-10.91	4	4	-0.0402553
53	48	m	39.4663	31.3	-8.1663	2	1	41.5201
54	48	m	39.3559	19.4	-19.9559	2	1	-0.441208
